# Puberty Blocker and Aging Impact on Testicular Cell States and Function

**DOI:** 10.1101/2024.03.23.586441

**Authors:** Varshini Murugesh, Megan Ritting, Salem Salem, Syed Mohammed Musheer Aalam, Joaquin Garcia, Asma J Chattha, Yulian Zhao, David JHF Knapp, Guruprasad Kalthur, Candace F Granberg, Nagarajan Kannan

**Affiliations:** Department of Laboratory Medicine and Pathology, Mayo Clinic, Rochester, MN, USA; Department of Pediatrics, Mayo Clinic, Rochester, MN, USA; Division of Reproductive Endocrinology and Infertility, Department of Obstetrics and Gynecology, Mayo Clinic, Rochester, MN, USA; Institut de Recherche en Immunologie et Cancérologie, and Département de Pathologie et Biologie Cellulaire, Université de Montréal, Montreal, QC, Canada; Division of Reproductive Biology, Department of Reproductive Science, Kasturba Medical College, Manipal, Manipal Academy of Higher Education, Manipal, India; Department of Urology, Mayo Clinic, Rochester, MN, USA; Mayo Clinic Comprehensive Cancer Center, Mayo Clinic, Rochester, MN, USA; Center for Regenerative Biotherapeutics, Mayo Clinic, Rochester, MN, USA

**Keywords:** Spermatogonial stem cell, Sertoli cell, Leydig cell, Testicular development, Puberty, Puberty Blocker, GnRH, GnRH analog, Transgender Medicine

## Abstract

Spermatogonial stem cell (SSC) acquisition of meiotogenetic state during puberty to produce genetically diverse gametes is blocked by drugs collectively referred as ‘puberty blocker’ (PB). Investigating the impact of PB on juvenile SSC state and function is challenging due to limited tissue access and clinical data. Herein, we report largest clinically annotated juvenile testicular biorepository with all children with gender dysphoria on chronic PB treatment highlighting shift in pediatric patient demography in US. At the tissue level, we report mild-to-severe sex gland atrophy in PB treated children. We developed most extensive integrated single-cell RNA dataset to date (>100K single cells; 25 patients), merging both public and novel (52 month PB-treated) datasets, alongside innovative computational approach tailed for germ cells and evaluated the impact of PB and aging on SSC. We report novel constitutional ranges for each testicular cell type across the entire age spectrum, distinct effects of treatments on prepubertal vs adult SSC, presence of spermatogenic epithelial cells exhibiting post-meiotic-state, irrespective of age, puberty status, or PB treatment. Further, we defined distinct effects of PB and aging on testicular cell lineage composition, and SSC meiotogenetic state and function. Using single cell data from prepubertal and young adult, we were able to accurately predict sexual maturity based both on overall cell type proportions, as well as on gene expression patterns within each major cell type. Applying these models to a PB-treated patient that they appeared pre-pubertal across the entire tissue. This combined with the noted gland atrophy and abnormalities from the histology data raise a potential concern regarding the complete ’reversibility’ and reproductive fitness of SSC. The biorepository, data, and research approach presented in this study provide unique opportunity to explore the impact of PB on testicular reproductive health.
