## Supplementary material for "Puberty Blocker and Aging Impact on Testicular Cell States and Function": Table S1

### Sheet: Table S1
Gene	p_val	avg_log2FC	pct.1	pct.2	p_val_adj	qval
TSACC	6.18869e-13	-0.763566	1	1	1.23774e-09	1.93549e-07
SH3RF2	6.49493e-13	-0.920872	1	0.997	1.29899e-09	1.93549e-07
CRISP2	1.44589e-11	-0.599463	1	1	2.89177e-08	2.87249e-06
ODF2	2.50107e-11	-0.707764	1	0.998	5.00213e-08	3.50703e-06
TRIM36	2.94269e-11	-0.803929	1	0.992	5.88538e-08	3.50703e-06
FBXW7	3.53057e-11	0.496319	1	0.393	7.06113e-08	3.50703e-06
SPERT	8.31222e-11	-1.01216	1	0.97	1.66244e-07	6.89584e-06
DNAJA4	9.25616e-11	-0.986316	1	0.972	1.85123e-07	6.89584e-06
FAM71E1	1.42495e-10	-0.952173	1	0.993	2.8499e-07	9.43635e-06
PSMG1	1.72898e-10	0.392839	0.958	0.442	3.45796e-07	1.03047e-05
SPATA6	2.67506e-10	-0.870314	1	0.986	5.35012e-07	1.4494e-05
ROPN1L	3.03407e-10	-0.740352	1	0.986	6.06813e-07	1.50692e-05
SYCE3	3.45664e-10	0.257111	1	0.354	6.91329e-07	1.58474e-05
SPATA33	9.41397e-10	-0.702051	1	0.989	1.88279e-06	4.00766e-05
FAM229A	1.64749e-09	-0.837487	1	0.996	3.29497e-06	6.54601e-05
SAMD4A	2.98733e-09	-0.786156	1	0.976	5.97466e-06	0.000111278
LDHC	3.60784e-09	0.388283	1	0.527	7.21568e-06	0.000126487
PCP2	4.95991e-09	-0.80013	1	0.981	9.91983e-06	0.000164228
TCP10L	5.72292e-09	-0.942489	1	0.971	1.14458e-05	0.000179519
FAM81B	8.00334e-09	-0.851298	1	0.964	1.60067e-05	0.000238499
DCUN1D1	9.07615e-09	-0.607653	1	0.995	1.81523e-05	0.00025759
PHF7	1.3546e-08	-0.529873	1	0.998	2.7092e-05	0.000366973
PRH1	1.62038e-08	-0.780512	1	0.974	3.24076e-05	0.00041989
DNAJC5B	1.77902e-08	-0.750599	1	0.958	3.55805e-05	0.000441791
CMTM2	2.35048e-08	-0.765282	1	0.99	4.70096e-05	0.000560354
SMKR1	3.53043e-08	-0.690594	1	0.991	7.06087e-05	0.000809284
C9orf24	4.64017e-08	-0.729105	1	0.97	9.28034e-05	0.00102427
DKKL1	5.60267e-08	-0.6152	1	0.977	0.000112053	0.00119257
PROCA1	5.97724e-08	-0.555056	1	0.988	0.000119545	0.00122843
TCP11	7.23866e-08	-0.527624	1	0.995	0.000144773	0.00143808
OTUB2	8.68924e-08	-0.885166	1	0.95	0.000173785	0.00167058
BEX1	9.86872e-08	0.611043	0.875	0.457	0.000197374	0.00178725
C10orf82	9.89586e-08	-0.707778	1	0.968	0.000197917	0.00178725
FAM71F1	1.20995e-07	-0.826433	1	0.95	0.000241991	0.00212098
HSPH1	1.73514e-07	0.338999	0.958	0.433	0.000347027	0.00291496
COX8C	1.76072e-07	-0.772133	1	0.952	0.000352143	0.00291496
CXCL16	1.91729e-07	-0.615773	1	0.979	0.000383457	0.00306999
C20orf144	1.95738e-07	-0.650956	1	0.975	0.000391476	0.00306999
CEP112	2.35532e-07	-0.780335	1	0.957	0.000471063	0.00359941
MORN2	3.08035e-07	-0.62514	1	0.98	0.000616071	0.00458973
CABYR	3.23207e-07	-0.655265	1	0.99	0.000646414	0.00469833
KIF2C	5.36238e-07	-0.660709	1	0.953	0.00107248	0.00760948
MRVI1-AS1	5.6957e-07	-1.05808	1	0.96	0.00113914	0.00789451
ARMC12	7.03981e-07	-0.714086	1	0.948	0.00140796	0.00953575
TSKS	7.32542e-07	-1.03053	1	0.944	0.00146508	0.00970211
C2orf88	8.4253e-07	-0.824541	1	0.924	0.00168506	0.0109163
LYAR	9.04009e-07	0.518944	1	0.48	0.00180802	0.0114636
GLUL	9.97518e-07	-0.556832	1	0.994	0.00199504	0.0123858
PIK3R3	1.03085e-06	-0.643361	1	0.857	0.0020617	0.0125385
IFI6	1.09048e-06	0.281577	0.25	0.259	0.00218096	0.0129985
SPATA24	1.16218e-06	-0.681928	1	0.968	0.00232437	0.0135816
SSX2IP	1.36653e-06	-0.793261	1	0.941	0.00273306	0.0156625
YBX2	1.52348e-06	-0.710541	1	0.972	0.00304697	0.0169725
CCDC169	1.53778e-06	-0.668738	1	0.957	0.00307556	0.0169725
CYP11A1	1.68625e-06	0.378753	0.25	0.216	0.00337249	0.0179938
NPIPB4	1.69069e-06	-0.463868	1	0.401	0.00338138	0.0179938
HSPA4	2.64381e-06	0.803024	0.833	0.403	0.00528763	0.0276441
MIS18BP1	4.13817e-06	0.382377	0.792	0.32	0.00827634	0.041866
FAM166A	4.14446e-06	-0.696028	1	0.928	0.00828892	0.041866
ACE	7.39933e-06	-0.654122	1	0.963	0.0147987	0.0735
RNF138	8.11778e-06	-0.549912	1	0.971	0.0162356	0.0793147
OAZ3	9.24999e-06	-0.525925	1	0.984	0.0185	0.0889193
C11orf71	1.38057e-05	-0.376147	1	0.987	0.0276114	0.130606
BZW1	1.7403e-05	-0.366624	1	0.986	0.0348061	0.162066
OXCT2	2.30622e-05	-0.674945	1	0.944	0.0461244	0.211462
ACAP1	2.35131e-05	-0.56854	1	0.964	0.0470262	0.21233
DEFB119	2.9896e-05	0.326298	0.875	0.477	0.0597921	0.265941
TGFBR3	3.04693e-05	0.425651	0.917	0.315	0.0609385	0.267054
RBP7	3.11025e-05	0.564432	0.958	0.366	0.062205	0.268653
SPA17	3.20301e-05	-0.360208	1	0.974	0.0640603	0.272714
C12orf50	3.55117e-05	-0.675241	1	0.917	0.0710233	0.298098
DNAJC15	3.94452e-05	0.825275	1	0.474	0.0788904	0.326518
C12orf54	4.19726e-05	-0.706266	1	0.95	0.0839453	0.342681
LEMD1	5.05506e-05	-0.340452	1	0.972	0.101101	0.407138
CARHSP1	5.67708e-05	-0.515206	1	0.995	0.113542	0.451139
PSMF1	5.85174e-05	-0.429132	1	0.985	0.117035	0.4589
TMSB10	6.00728e-05	0.367357	0.958	0.67	0.120146	0.464979
ALKBH7	6.34822e-05	-0.267108	1	0.994	0.126964	0.485069
FHL1	6.68177e-05	-0.767102	1	0.875	0.133635	0.504093
NPIPB7	6.82544e-05	-0.601976	1	0.434	0.136509	0.508496
UBE2N	6.94011e-05	-0.531246	1	0.995	0.138802	0.510655
CYP17A1	7.1841e-05	0.372867	0.833	0.277	0.143682	0.522161
CLPB	8.85097e-05	-0.585856	1	0.985	0.177019	0.635564
EPPIN	0.000101726	0.405059	0.75	0.363	0.203452	0.721771
SURF2	0.000103083	-0.510266	1	0.914	0.206166	0.722792
PPM1G	0.000138971	-0.410466	1	0.972	0.277942	0.963102
FSCN3	0.000140699	-0.542385	1	0.942	0.281397	0.963866
RNASE1	0.000150243	0.282304	0.792	0.457	0.300486	1
TTC39A	0.000167615	-0.548028	1	0.895	0.335231	1
INHA	0.000176017	0.542722	0.708	0.225	0.352033	1
JUN	0.000179096	0.397471	0.292	0.26	0.358192	1
GADD45G	0.000191201	0.533835	0.292	0.207	0.382402	1
MIR202HG	0.000332495	0.310109	0.792	0.502	0.664989	1
FAM229B	0.000333878	-0.263596	1	0.989	0.667756	1
SPATA12	0.00033845	-0.602604	1	0.863	0.676899	1
CNN1	0.000367591	-0.577648	1	0.906	0.735182	1
SPATA18	0.00041507	-0.448692	1	0.945	0.83014	1
2024-03-10	0.000439801	-0.495731	1	0.921	0.879603	1
FOSB	0.000462018	0.35716	0.292	0.201	0.924036	1
FUZ	0.000553752	-0.357851	1	0.951	1	1
PLEKHO1	0.000614413	-0.641138	1	0.931	1	1
YPEL1	0.000656299	-0.459328	1	0.942	1	1
NFKBIB	0.000662061	-0.501852	1	0.938	1	1
DES	0.000738243	-0.316439	0.958	0.389	1	1
TUBG1	0.000768759	-0.822292	1	0.86	1	1
PFN3	0.000813204	-0.690874	1	0.868	1	1
USP2	0.000820109	-0.410442	1	0.953	1	1
CDCA7L	0.000844319	0.382923	0.708	0.244	1	1
HLA-A	0.000873475	0.63002	0.833	0.418	1	1
PPP1R7	0.00104026	-0.378747	1	0.954	1	1
SPATS2L	0.00120559	0.619316	0.75	0.335	1	1
STK32C	0.00153869	-0.295901	0.958	0.46	1	1
HSPA8	0.00156742	0.608069	0.75	0.425	1	1
TINAGL1	0.00173611	0.657484	0.333	0.256	1	1
LINC00226	0.00187631	-0.661414	1	0.863	1	1
PHOSPHO1	0.00200471	-0.399594	1	0.927	1	1
HDAC2	0.00207583	0.2744	0.833	0.379	1	1
CPVL	0.00229538	0.762717	0.708	0.25	1	1
SPARC	0.00239202	0.309019	0.75	0.464	1	1
TMEM191C	0.00240905	-0.586053	1	0.91	1	1
IZUMO4	0.0024884	-0.393541	1	0.968	1	1
EFCAB1	0.00252857	-0.894365	1	0.838	1	1
APOC1	0.00259314	0.274569	0.333	0.151	1	1
AKIRIN1	0.00260065	-0.657487	1	0.923	1	1
ARL4A	0.00302542	-0.311584	1	0.964	1	1
PGAM2	0.00330817	-0.430364	1	0.939	1	1
EDRF1-AS1	0.00340857	-0.581156	1	0.778	1	1
PTRHD1	0.00345326	1.18154	0.875	0.498	1	1
UBE2T	0.00412711	0.49968	0.667	0.231	1	1
ATP1B3	0.00553274	-0.450169	1	0.915	1	1
PSMD1	0.00576007	0.251499	0.708	0.342	1	1
PRSS23	0.00591454	0.342036	0.375	0.334	1	1
RHOB	0.00596662	0.410496	0.375	0.238	1	1
GTF3A	0.00603756	0.410061	0.792	0.394	1	1
MLF1	0.0067072	-0.259886	1	0.998	1	1
AMZ2	0.00752093	-0.333343	1	0.893	1	1
SPACA3	0.00788582	-0.509236	1	0.874	1	1
DNAAF3	0.00862494	-0.472848	1	0.831	1	1
RPL26L1	0.00882325	0.601379	0.833	0.457	1	1
SMC3	0.00997475	0.280816	0.708	0.387	1	1
PWRN1	0.010022	-0.469977	1	0.863	1	1
ALDH1A1	0.0104722	0.583661	0.708	0.407	1	1
FIP1L1	0.0110394	0.277437	0.708	0.333	1	1
MCM3	0.0112866	0.447793	0.333	0.135	1	1
AKAP3	0.0113398	-0.792596	1	0.776	1	1
CTSV	0.0120647	0.471545	0.375	0.321	1	1
TCEAL6	0.0120781	0.310953	0.375	0.374	1	1
MYL9	0.0122917	0.320009	0.708	0.484	1	1
HPCA	0.0123366	-0.312784	0.875	0.317	1	1
ACRBP	0.0125664	-0.427681	1	0.9	1	1
CITED2	0.0127814	0.702821	0.375	0.237	1	1
UBLCP1	0.0144554	0.284718	0.667	0.321	1	1
PPM1J	0.0152752	-0.518238	1	0.886	1	1
GTSF1	0.0162854	-0.354693	1	0.946	1	1
TEX22	0.0168909	-0.482162	1	0.884	1	1
CTNNA2	0.0186967	-0.417967	1	0.532	1	1
PRRX1	0.019139	-0.620798	1	0.734	1	1
RFPL3S	0.0193545	-0.634497	1	0.801	1	1
TFF3	0.0246504	0.465418	0.625	0.218	1	1
SPANXC	0.0250075	-0.576101	1	0.751	1	1
NPIPB6	0.0270777	-0.533739	1	0.465	1	1
C7orf61	0.0317964	-0.48175	1	0.818	1	1
C2orf73	0.0328947	-0.723842	1	0.771	1	1
RGMB-AS1	0.0346988	-0.504904	1	0.817	1	1
SFRP1	0.035348	1.03557	0.625	0.23	1	1
PCAT6	0.035384	-0.731829	1	0.772	1	1
MGP	0.0374667	0.394087	0.792	0.414	1	1
BCL2L14	0.0385465	-0.355245	1	0.829	1	1
CYB5R2	0.039269	-0.397998	1	0.869	1	1
CENPU	0.0403712	-0.435326	1	0.814	1	1
KIF15	0.0417845	-0.250206	1	0.614	1	1
DDX20	0.0422068	-0.407421	1	0.87	1	1
PDCD5	0.042594	0.276728	0.833	0.493	1	1
SERPINF1	0.044891	0.369261	0.625	0.23	1	1
PSORS1C1	0.046511	-0.382375	1	0.844	1	1
ODC1	0.0470728	-0.370066	1	0.844	1	1
HLA-E	0.0483812	0.59877	0.708	0.345	1	1
CREM	0.0484142	-0.610342	1	0.861	1	1
HSPA4L	0.0512983	-0.338349	1	0.923	1	1
PDCL2	0.0517857	-0.371131	1	0.775	1	1
ADAD1	0.05202	-0.354497	1	0.842	1	1
NRIP3	0.0527476	-0.446956	1	0.801	1	1
DPCD	0.0543606	-0.275965	1	0.874	1	1
TUBA1B	0.0581669	0.322565	0.875	0.732	1	1
BAG6	0.0616276	-0.409491	1	0.907	1	1
MORN5	0.0617901	-0.335321	1	0.82	1	1
S100A8	0.061953	-0.29982	1	0.467	1	1
CCDC136	0.0626195	-0.329636	1	0.948	1	1
MAPT	0.0631193	-0.601355	1	0.865	1	1
TMEM31	0.0645005	-0.537309	1	0.904	1	1
CHPF	0.0705839	0.748946	0.417	0.334	1	1
TTC29	0.0709452	-0.367904	1	0.849	1	1
CLDN11	0.0753693	0.36583	0.625	0.332	1	1
PODXL2	0.0794202	0.574638	0.875	0.594	1	1
TSSK3	0.0830248	-0.321044	1	0.853	1	1
NDRG3	0.0844364	-0.505003	1	0.695	1	1
FATE1	0.0887617	0.796998	0.667	0.506	1	1
XRCC6	0.0905642	0.361515	0.667	0.422	1	1
TEPP	0.0936658	-0.436078	1	0.7	1	1
LYPLA1	0.0938223	-0.419509	0.958	0.839	1	1
BCAM	0.0951571	0.926735	0.417	0.252	1	1
FAM8A1	0.0992179	-0.265722	1	0.641	1	1
IQCE	0.100419	-0.396921	1	0.7	1	1
SLC25A33	0.103006	-0.274897	1	0.738	1	1
PPP1R36	0.106479	-0.343394	1	0.8	1	1
NAA20	0.119762	0.323089	0.625	0.321	1	1
EGR4	0.127587	0.596907	0.458	0.248	1	1
TESC	0.130709	0.28608	1	0.686	1	1
B2M	0.153217	0.254767	0.667	0.502	1	1
GGH	0.166206	-0.281943	0.792	0.409	1	1
ERICH2	0.166576	-0.382619	1	0.56	1	1
CALCOCO2	0.175801	-0.251898	1	0.631	1	1
BSG	0.177695	0.380847	0.958	0.828	1	1
RAD51C	0.178255	0.31392	0.75	0.424	1	1
SPAG17	0.181259	-0.562777	1	0.811	1	1
WASF1	0.182324	-0.35276	1	0.816	1	1
CAPN3	0.187034	-0.322549	1	0.516	1	1
MRPS23	0.192242	0.697814	0.458	0.336	1	1
SUSD3	0.198869	0.604723	0.583	0.278	1	1
DYNLRB2	0.205717	-0.428799	1	0.867	1	1
POLR2J	0.210475	0.265008	0.5	0.428	1	1
YBX3	0.212162	-0.659173	1	0.796	1	1
WDR64	0.217175	-0.336162	1	0.534	1	1
CD37	0.217519	-0.26511	1	0.605	1	1
F3	0.232081	0.293825	0.458	0.265	1	1
HLA-C	0.244786	0.294232	0.458	0.291	1	1
KTN1	0.248091	0.374141	0.917	0.683	1	1
UAP1	0.254945	0.256051	0.583	0.341	1	1
SCRG1	0.272585	0.391253	0.583	0.244	1	1
RCN2	0.276684	0.331292	0.667	0.365	1	1
CHD5	0.289981	-0.444255	1	0.633	1	1
COX7A2L	0.291021	0.903556	0.583	0.297	1	1
TUBB4B	0.293007	0.646655	1	0.973	1	1
CKS2	0.297433	0.65594	0.458	0.351	1	1
ZFP36	0.311335	0.297191	0.542	0.234	1	1
ASAP1	0.311718	-0.348219	1	0.693	1	1
ALKBH5	0.320613	0.288384	0.667	0.415	1	1
SRRT	0.322209	-0.429293	1	0.692	1	1
RAB3IP	0.332821	-0.39505	1	0.776	1	1
C16orf95	0.335195	-0.314772	1	0.825	1	1
RNF141	0.342594	-0.774444	1	0.73	1	1
C6orf99	0.357406	-0.321204	1	0.739	1	1
CCDC80	0.361564	-0.478406	1	0.703	1	1
CDKN1C	0.361565	-0.270455	1	0.59	1	1
PFDN2	0.380741	0.489024	0.458	0.338	1	1
YBX1	0.388875	-1.36917	1	0.896	1	1
PABPC3	0.410423	-0.252319	1	0.671	1	1
FABP5	0.412728	0.686181	0.5	0.348	1	1
MT-ND1	0.419023	-1.22771	0.875	0.851	1	1
CDKN3	0.424537	-0.386858	1	0.821	1	1
RPGRIP1	0.428308	-0.26765	1	0.705	1	1
SPATA17	0.429664	-0.398498	1	0.686	1	1
TMEM247	0.440878	-0.34301	1	0.719	1	1
MT-ND3	0.446012	-1.24535	0.875	0.799	1	1
GTF2A2	0.447485	0.486251	1	0.84	1	1
JUNB	0.453078	0.46465	0.458	0.188	1	1
TRABD2A	0.456748	-0.358515	1	0.572	1	1
HSPA5	0.460474	0.766778	0.583	0.395	1	1
IQGAP2	0.464568	-0.694568	1	0.719	1	1
2024-03-08	0.470151	-0.551857	1	0.595	1	1
ZC3H14	0.474244	-0.369138	1	0.731	1	1
MAEL	0.491275	-0.292607	1	0.723	1	1
LAMTOR5	0.518368	0.98794	0.583	0.35	1	1
MOV10L1	0.520996	-0.427315	1	0.732	1	1
TOMM34	0.521484	0.291005	0.583	0.319	1	1
EPB41L3	0.543687	-0.38091	1	0.794	1	1
SYNE2	0.559392	0.362588	0.583	0.395	1	1
NOSTRIN	0.590962	0.442358	0.667	0.468	1	1
FNDC4	0.600997	-0.265583	1	0.769	1	1
DPY19L2	0.603714	-0.262859	1	0.543	1	1
FAM209B	0.652866	-0.403708	1	0.626	1	1
HSPB1	0.658128	0.729137	0.542	0.255	1	1
JARID2-AS1	0.66538	-0.623177	1	0.685	1	1
SETD9	0.66657	-0.275469	1	0.567	1	1
ZBBX	0.668246	-0.441953	1	0.674	1	1
KLF4	0.670589	-0.329613	1	0.623	1	1
PLAC8L1	0.678658	-0.488692	1	0.618	1	1
HLA-DRB5	0.741649	0.253937	0.625	0.399	1	1
UTRN	0.752446	-0.251346	1	0.637	1	1
MGST2	0.757926	0.438291	0.5	0.257	1	1
TBX1	0.765117	-0.253577	1	0.76	1	1
IFITM2	0.765769	0.396473	0.5	0.363	1	1
ZNF331	0.77801	-0.398876	1	0.702	1	1
SERP2	0.78011	-0.414877	1	0.625	1	1
LCP1	0.786509	-0.321176	1	0.635	1	1
EPCAM	0.78737	0.43858	0.542	0.287	1	1
INHBB	0.79017	0.336712	0.542	0.286	1	1
SOD1	0.800541	0.288916	0.917	0.817	1	1
CBX3	0.808423	0.28567	0.542	0.444	1	1
TIMP1	0.819879	0.287067	0.542	0.348	1	1
CETN1	0.833037	-0.256687	1	0.744	1	1
C9orf16	0.855846	0.41401	1	0.848	1	1
ACOT7	0.869856	-0.34169	1	0.672	1	1
PABPC4	0.873701	0.621191	0.625	0.395	1	1
LHX6	0.902886	-0.311836	1	0.728	1	1
TIPARP-AS1	0.915586	-0.3665	1	0.568	1	1
CIB1	0.922189	0.445695	1	0.888	1	1
SPATA4	0.92634	-0.42374	1	0.699	1	1
