## Supplementary material for "Puberty Blocker and Aging Impact on Testicular Cell States and Function": Table S2

### Sheet: Table S2
Gene	p_val	avg_log2FC	pct.1	pct.2	p_val_adj	qval
MNS1	6.48283e-97	0.304065	1	0.237	1.29657e-93	5.65303e-91
CLDN12	1.07594e-66	0.278022	0.901	0.191	2.15188e-63	4.6911e-61
NPIPB7	1.4209e-65	-0.318667	1	0.236	2.84181e-62	4.13009e-60
SYCP1	1.3096e-64	-0.270756	1	0.286	2.61921e-61	2.85494e-59
LIFR	1.42851e-62	-0.250199	1	0.24	2.85702e-59	2.49132e-57
ZNF846	2.80553e-62	0.287399	0.901	0.212	5.61106e-59	4.07737e-57
CRISP2	1.19305e-60	-2.13045	1	0.997	2.38611e-57	1.4862e-55
CTNNA2	8.57595e-58	-0.255212	1	0.236	1.71519e-54	9.34779e-53
EGR2	5.11503e-54	0.382551	0.157	0.139	1.02301e-50	4.9559e-49
DCUN1D1	1.22285e-53	-1.81095	1	0.983	2.44571e-50	1.06633e-48
CDH5	9.0882e-53	-0.266014	0.992	0.234	1.81764e-49	7.20446e-48
NES	2.78223e-51	0.309425	0.876	0.212	5.56447e-48	2.02176e-46
CCDC110	3.34752e-51	-0.299246	1	0.293	6.69504e-48	2.24541e-46
NEFM	3.70839e-50	-0.298645	0.983	0.204	7.41679e-47	2.3098e-45
DUSP4	5.39434e-49	-0.280075	1	0.286	1.07887e-45	3.13591e-44
USP44	1.54827e-48	-0.280377	1	0.275	3.09653e-45	8.43805e-44
SETD9	3.42465e-48	-0.261141	0.983	0.179	6.84931e-45	1.75665e-43
FOSB	1.53559e-47	0.683054	0.198	0.076	3.07119e-44	7.4391e-43
G2E3	3.28459e-46	-0.286607	0.992	0.238	6.56917e-43	1.50745e-41
MGST2	9.31823e-46	0.29595	0.207	0.173	1.86365e-42	4.06275e-41
CNTN4	2.27481e-45	-0.264606	1	0.263	4.54961e-42	9.44586e-41
TCP11	1.20997e-44	-1.50666	1	0.932	2.41994e-41	4.79589e-40
HMMR	1.4915e-44	-0.328073	1	0.299	2.983e-41	5.65474e-40
BRDT	6.81779e-44	-0.332487	1	0.335	1.36356e-40	2.47713e-39
NTRK3	1.17925e-43	-0.311129	1	0.228	2.3585e-40	4.11322e-39
BNC1	1.35547e-43	-0.379835	0.992	0.249	2.71095e-40	4.54605e-39
SMKR1	2.36776e-42	-1.67654	1	0.962	4.73551e-39	7.64697e-38
CXCL16	7.02425e-42	-1.37232	1	0.937	1.40485e-38	2.18755e-37
PROCA1	1.53991e-41	-1.51388	1	0.923	3.07981e-38	4.63034e-37
TINAGL1	2.21656e-41	0.450442	0.223	0.132	4.43313e-38	6.44281e-37
MX1	1.37827e-39	0.257327	0.769	0.107	2.75655e-36	3.87695e-35
ZBBX	1.60601e-39	-0.376482	1	0.327	3.21202e-36	4.37637e-35
CCDC158	1.74405e-39	-0.430869	1	0.313	3.48809e-36	4.60851e-35
C3	1.99631e-39	-0.257312	1	0.276	3.99262e-36	5.11995e-35
OVOL1	2.51608e-39	-0.310278	1	0.352	5.03216e-36	6.26863e-35
INO80C	5.69673e-39	0.39512	0.802	0.097	1.13935e-35	1.37988e-34
DCN	3.46327e-38	0.299343	0.818	0.108	6.92653e-35	8.16208e-34
RHOB	1.02052e-37	0.29021	0.231	0.145	2.04103e-34	2.34181e-33
LRRCC1	1.89964e-37	-0.343558	1	0.277	3.79928e-34	4.2474e-33
BIN1	5.13675e-36	-0.285792	0.909	0.202	1.02735e-32	1.11981e-31
DMRTB1	6.86342e-36	-0.323468	1	0.306	1.37268e-32	1.45973e-31
CLPB	1.94739e-35	-1.48978	1	0.915	3.89478e-32	4.04315e-31
IQCE	2.14389e-35	-0.320197	1	0.256	4.28779e-32	4.34762e-31
ADM5	8.16918e-35	0.286474	0.769	0.158	1.63384e-31	1.59097e-30
ATP6V1E2	8.21028e-35	-0.38258	0.992	0.235	1.64206e-31	1.59097e-30
FLT1	8.80333e-35	-0.470958	1	0.277	1.76067e-31	1.6688e-30
ARL4A	9.2605e-35	-1.3541	1	0.932	1.8521e-31	1.71812e-30
OAZ3	1.56272e-34	-1.50924	1	0.882	3.12545e-31	2.83895e-30
DUSP1	1.75252e-34	0.385565	0.248	0.194	3.50505e-31	3.11878e-30
CCDC63	2.3709e-34	-0.275746	1	0.238	4.74181e-31	4.13485e-30
RAC3	2.46758e-34	0.777269	0.248	0.161	4.93516e-31	4.21908e-30
MAPT	6.05225e-34	-0.251667	1	0.272	1.21045e-30	1.01492e-29
EDRF1-AS1	6.24925e-34	-0.306523	0.992	0.252	1.24985e-30	1.02818e-29
SCRG1	2.44508e-33	0.311722	0.248	0.169	4.89016e-30	3.94835e-29
MGMT	8.93882e-33	0.342625	0.909	0.242	1.78776e-29	1.41721e-28
AMH	1.73504e-32	1.03829	0.769	0.213	3.47008e-29	2.70171e-28
SPATA22	2.82144e-32	-0.388462	1	0.3	5.64288e-29	4.31631e-28
MDK	3.06168e-32	-0.315928	0.975	0.263	6.12337e-29	4.60308e-28
TEPP	3.26344e-32	-0.312194	0.992	0.24	6.52688e-29	4.82326e-28
AKAP12	9.17075e-32	-0.511853	1	0.381	1.83415e-28	1.33282e-27
HIST1H4C	2.15564e-31	0.371267	0.81	0.263	4.31127e-28	3.0815e-27
ENHO	3.36046e-31	0.746921	0.264	0.121	6.72091e-28	4.72632e-27
CETN1	4.50017e-31	-0.33154	1	0.373	9.00035e-28	6.22881e-27
CCL14	6.29975e-31	-0.320127	1	0.31	1.25995e-27	8.58341e-27
RAP1GDS1	7.4994e-31	-0.416084	0.975	0.263	1.49988e-27	1.00607e-26
DBI	1.52205e-30	0.274379	0.851	0.271	3.04409e-27	2.01095e-26
UBE2N	2.94357e-30	-0.820941	1	0.964	5.88715e-27	3.83104e-26
DPY19L2	3.54026e-30	-0.38643	1	0.269	7.08051e-27	4.53986e-26
PSMG2	6.78897e-30	0.533872	0.868	0.292	1.35779e-26	8.57969e-26
SOD2	7.78083e-30	0.456313	0.785	0.14	1.55617e-26	9.69269e-26
IGFBP4	1.34513e-29	1.06624	0.264	0.171	2.69026e-26	1.65205e-25
MLLT10	3.24981e-29	-0.355874	0.967	0.352	6.49961e-26	3.93588e-25
RNF138	3.91398e-29	-1.08468	1	0.912	7.82797e-26	4.67533e-25
PCYT2	8.98701e-29	-1.07782	1	0.929	1.7974e-25	1.05901e-24
CITED2	1.19189e-28	0.319818	0.264	0.087	2.38377e-25	1.38577e-24
SPATA18	1.22792e-28	-1.43353	1	0.871	2.45584e-25	1.40888e-24
SPATA4	1.32447e-28	-0.287461	1	0.325	2.64894e-25	1.49992e-24
CABYR	1.37904e-28	-1.2595	1	0.879	2.75808e-25	1.5417e-24
MOV10L1	1.53488e-28	-0.279219	1	0.295	3.06976e-25	1.6942e-24
CALD1	1.96574e-28	0.273479	0.826	0.234	3.93149e-25	2.14266e-24
CARHSP1	2.09226e-28	-1.05132	1	0.962	4.18452e-25	2.25241e-24
PSMD2	3.12444e-28	0.267134	0.868	0.292	6.24888e-25	3.32257e-24
MAATS1	4.23745e-28	-0.498058	1	0.264	8.47489e-25	4.45187e-24
HSPH1	7.71741e-28	0.251975	0.835	0.256	1.54348e-24	8.0114e-24
MLF1	1.83155e-27	-0.833776	1	0.929	3.66311e-24	1.87896e-23
PHOSPHO1	3.13523e-27	-1.59334	1	0.883	6.27045e-24	3.17897e-23
IFITM2	3.91135e-27	0.754301	0.281	0.216	7.82269e-24	3.92034e-23
EPCAM	4.18639e-27	0.556675	0.281	0.184	8.37278e-24	4.14833e-23
TFF3	6.58605e-27	0.52203	0.281	0.126	1.31721e-23	6.45285e-23
BRD7	6.72802e-27	0.524218	0.81	0.258	1.3456e-23	6.51871e-23
AQP5	8.09223e-27	-0.800204	1	0.879	1.61845e-23	7.75432e-23
WNT3	1.5253e-26	-0.381925	1	0.367	3.05059e-23	1.44572e-22
INSL3	1.68444e-26	0.950012	0.736	0.113	3.36888e-23	1.57939e-22
PPP1R1C	2.42823e-26	-0.49036	1	0.331	4.85647e-23	2.25257e-22
DAW1	7.22893e-26	-0.34964	1	0.321	1.44579e-22	6.6354e-22
CDKN3	1.27297e-25	-0.325975	1	0.393	2.54594e-22	1.15628e-21
KLF2	1.37048e-25	0.492484	0.298	0.206	2.74095e-22	1.23202e-21
C11orf71	1.65545e-25	-0.833147	1	0.852	3.31091e-22	1.47302e-21
INSR	2.52655e-25	0.291562	0.289	0.145	5.0531e-22	2.22541e-21
NFKBIA	5.1933e-25	0.896647	0.289	0.159	1.03866e-21	4.52856e-21
ACAP1	5.37247e-25	-1.48411	1	0.838	1.07449e-21	4.63841e-21
LHX6	6.04302e-25	-0.327471	1	0.317	1.2086e-21	5.1605e-21
SLC25A33	6.09555e-25	-0.310542	0.975	0.296	1.21911e-21	5.1605e-21
PTCH1	2.25037e-24	-0.416305	1	0.339	4.50073e-21	1.88685e-20
C1orf61	3.09463e-24	-0.327977	0.967	0.253	6.18926e-21	2.57001e-20
TM7SF2	3.68093e-24	0.578245	0.306	0.268	7.36186e-21	3.02808e-20
KATNA1	4.83243e-24	-0.428007	0.95	0.298	9.66486e-21	3.9382e-20
ZFP36	5.12896e-24	0.780773	0.289	0.108	1.02579e-20	4.14116e-20
CD37	2.71903e-23	-0.319171	0.992	0.337	5.43807e-20	2.17523e-19
RRAD	2.75578e-23	0.271339	0.298	0.184	5.51156e-20	2.18458e-19
ID3	5.12689e-23	0.373128	0.298	0.158	1.02538e-19	4.02761e-19
IFI6	1.01157e-22	1.02759	0.298	0.139	2.02315e-19	7.87582e-19
APOC1	1.18102e-22	0.827279	0.298	0.135	2.36204e-19	9.11371e-19
TRIM36	1.28204e-22	-1.19346	1	0.822	2.56408e-19	9.80647e-19
DRG1	7.907e-22	0.291686	0.95	0.283	1.5814e-18	5.99557e-18
HSPA1B	1.5778e-21	0.807617	0.298	0.067	3.15559e-18	1.18607e-17
ODF2	1.67302e-21	-1.20516	1	0.851	3.34605e-18	1.2469e-17
GADD45G	2.2088e-21	0.447626	0.306	0.164	4.41759e-18	1.63226e-17
DERL3	4.39613e-21	-0.48657	1	0.375	8.79227e-18	3.22137e-17
SLC7A5	5.21205e-21	0.373205	0.314	0.189	1.04241e-17	3.78742e-17
PIK3R3	7.06359e-21	-0.28952	1	0.384	1.41272e-17	5.09046e-17
C22orf23	7.29147e-21	-0.462313	1	0.377	1.45829e-17	5.21161e-17
DMRT1	1.10637e-20	0.484214	0.727	0.181	2.21274e-17	7.84355e-17
ANAPC15	2.56068e-20	0.32633	0.694	0.092	5.12136e-17	1.80073e-16
FAM229B	3.33187e-20	-0.724842	1	0.837	6.66375e-17	2.3154e-16
NFKBIB	3.34565e-20	-0.293049	0.95	0.301	6.6913e-17	2.3154e-16
SPARCL1	6.67561e-20	-0.597138	0.843	0.296	1.33512e-16	4.58357e-16
FANK1	7.36895e-20	-0.342806	0.992	0.294	1.47379e-16	5.0201e-16
LYPD6	8.04529e-20	-0.305864	1	0.35	1.60906e-16	5.43837e-16
KIF21A	8.81546e-20	0.410308	0.736	0.152	1.76309e-16	5.91314e-16
TSGA10	9.61389e-20	-0.420193	1	0.431	1.92278e-16	6.39948e-16
CCDC136	1.12445e-19	-1.31678	1	0.851	2.24889e-16	7.42816e-16
SPANXC	1.48474e-19	-0.408733	0.983	0.288	2.96949e-16	9.73456e-16
MORN2	1.98699e-19	-0.874599	1	0.842	3.97399e-16	1.29303e-15
SPATA17	6.94438e-19	-0.423517	1	0.317	1.38888e-15	4.48555e-15
PABPC1	8.344e-19	0.770461	0.95	0.438	1.6688e-15	5.34998e-15
HMGB2	1.03951e-18	0.753136	0.752	0.28	2.07902e-15	6.61645e-15
SMS	1.62357e-18	0.626972	0.322	0.19	3.24715e-15	1.02591e-14
CKS2	2.68455e-18	0.357104	0.331	0.205	5.36909e-15	1.68412e-14
IER2	2.78919e-18	0.772019	0.322	0.133	5.57839e-15	1.73727e-14
WDR34	3.04721e-18	-0.395484	0.992	0.38	6.09442e-15	1.88452e-14
AKIRIN1	3.67812e-18	0.344675	0.967	0.343	7.35625e-15	2.25868e-14
MT2A	5.21803e-18	0.724295	0.331	0.164	1.04361e-14	3.1819e-14
ALKBH7	1.03269e-17	-1.00786	1	0.841	2.06537e-14	6.25349e-14
IGFBP2	1.1031e-17	0.330971	0.719	0.192	2.20619e-14	6.6338e-14
KPNA2	1.63262e-17	-0.49317	0.967	0.359	3.26523e-14	9.75096e-14
GPX4	2.39559e-17	-0.385993	1	0.98	4.79117e-14	1.42106e-13
SCML1	2.6876e-17	0.276755	0.719	0.208	5.3752e-14	1.58351e-13
LMO4	4.01528e-17	0.267727	0.719	0.244	8.03056e-14	2.34988e-13
C2orf88	6.48831e-17	-0.396273	1	0.372	1.29766e-13	3.77187e-13
CCDC169	7.11982e-17	-1.33188	1	0.801	1.42396e-13	4.11158e-13
RBP1	8.4454e-17	0.69327	0.331	0.248	1.68908e-13	4.845e-13
MAP7D3	1.02602e-16	-0.389138	0.893	0.316	2.05205e-13	5.84767e-13
JUN	2.03495e-16	1.14952	0.331	0.123	4.0699e-13	1.15226e-12
PPM1G	2.10003e-16	-0.599814	1	0.828	4.20006e-13	1.18144e-12
PHYHIPL	3.21427e-16	-0.569529	1	0.404	6.42854e-13	1.7967e-12
C11orf96	4.29521e-16	0.852925	0.347	0.246	8.59042e-13	2.38562e-12
STRN4	5.91034e-16	-0.277102	0.884	0.34	1.18207e-12	3.26191e-12
EGR3	1.90365e-15	0.462345	0.339	0.136	3.8073e-12	1.04401e-11
ACE	2.35834e-15	-1.11178	1	0.794	4.71668e-12	1.28529e-11
AP1S2	4.38894e-15	0.322284	0.694	0.187	8.77787e-12	2.37711e-11
PHF7	4.46688e-15	-1.19567	1	0.862	8.93376e-12	2.4044e-11
PSMD14	4.50534e-15	0.300304	0.711	0.165	9.01068e-12	2.40549e-11
UTRN	4.5241e-15	-0.316033	0.975	0.362	9.04819e-12	2.40549e-11
MIR202HG	6.28267e-15	0.456893	0.76	0.353	1.25653e-11	3.3203e-11
LCP1	7.44426e-15	-0.673361	1	0.367	1.48885e-11	3.91048e-11
INHBB	8.08226e-15	0.53562	0.355	0.194	1.61645e-11	4.2202e-11
CDKN1C	9.08954e-15	-0.579559	0.992	0.372	1.81791e-11	4.7179e-11
SRSF12	1.1204e-14	-0.549855	1	0.42	2.2408e-11	5.78099e-11
BZW1	1.64778e-14	-0.582009	1	0.815	3.29557e-11	8.45217e-11
ZNF428	1.80124e-14	0.758365	0.355	0.224	3.60249e-11	9.161e-11
SH3RF2	1.80699e-14	-1.54337	1	0.806	3.61397e-11	9.161e-11
YBX2	2.24503e-14	-0.411892	1	0.475	4.49007e-11	1.1316e-10
BTG2	2.45232e-14	0.518062	0.331	0.149	4.90465e-11	1.22898e-10
SKAP2	2.64722e-14	-0.611502	1	0.357	5.29443e-11	1.31907e-10
PSMF1	3.2481e-14	-0.430271	1	0.801	6.49619e-11	1.60928e-10
PRSS21	3.57399e-14	-0.464495	1	0.337	7.14799e-11	1.76075e-10
TCP10L	3.61312e-14	-0.347247	1	0.39	7.22625e-11	1.77002e-10
NASP	1.34368e-13	0.264738	0.711	0.224	2.68737e-10	6.54577e-10
PLEKHO1	1.39244e-13	-0.335042	1	0.434	2.78489e-10	6.74562e-10
CDH2	1.48912e-13	0.727293	0.694	0.208	2.97824e-10	7.17411e-10
RBMXL2	2.16744e-13	-0.629804	1	0.455	4.33488e-10	1.03847e-09
EPHX1	6.11039e-13	1.14318	0.347	0.119	1.22208e-09	2.91162e-09
SGK1	8.97456e-13	0.530345	0.661	0.164	1.79491e-09	4.25316e-09
RPS2	1.05799e-12	0.415054	0.802	0.38	2.11598e-09	4.98684e-09
STOM	1.74256e-12	0.589218	0.355	0.109	3.48512e-09	8.16943e-09
STAR	1.92959e-12	0.407437	0.661	0.149	3.85917e-09	8.99786e-09
SPATA6	4.55229e-12	-1.03906	1	0.753	9.10458e-09	2.11149e-08
TMSB10	5.06896e-12	0.37321	0.843	0.506	1.01379e-08	2.33869e-08
RANBP1	5.46899e-12	0.317407	0.38	0.214	1.0938e-08	2.50998e-08
JUNB	5.83655e-12	1.1778	0.364	0.162	1.16731e-08	2.66465e-08
HLA-A	6.11578e-12	0.755692	0.76	0.289	1.22316e-08	2.77758e-08
HSPA4L	7.87957e-12	-1.40712	1	0.782	1.57591e-08	3.5601e-08
LRRIQ1	9.60482e-12	-0.928874	1	0.447	1.92096e-08	4.31722e-08
CCDC80	1.54146e-11	-0.611819	1	0.399	3.08293e-08	6.89311e-08
DNALI1	3.55782e-11	-0.35386	1	0.409	7.11564e-08	1.58083e-07
CLDN11	3.57136e-11	0.464047	0.372	0.206	7.14272e-08	1.58083e-07
PMAIP1	4.28091e-11	0.35947	0.62	0.077	8.56182e-08	1.88533e-07
SRRT	4.37389e-11	-0.407675	0.893	0.311	8.74779e-08	1.9166e-07
SFR1	5.76076e-11	0.264564	0.678	0.195	1.15215e-07	2.51169e-07
SQLE	6.51532e-11	0.393239	0.661	0.184	1.30306e-07	2.82655e-07
ANKRD7	7.14819e-11	-0.289065	1	0.48	1.42964e-07	3.08575e-07
PCP2	8.03189e-11	-1.25516	1	0.719	1.60638e-07	3.45015e-07
TRAP1	1.07807e-10	0.478673	0.645	0.133	2.15615e-07	4.60824e-07
IZUMO4	1.21256e-10	-0.815881	1	0.776	2.42512e-07	5.15782e-07
TRMT6	1.49563e-10	0.404264	0.653	0.201	2.99126e-07	6.33101e-07
YBX1	1.53354e-10	0.679491	0.975	0.563	3.06708e-07	6.46012e-07
CHPF	1.94611e-10	0.913559	0.388	0.219	3.89223e-07	8.15871e-07
MRPL34	1.99647e-10	0.2808	0.694	0.266	3.99294e-07	8.32976e-07
ATP1B3	2.12954e-10	-0.91513	1	0.793	4.25909e-07	8.84267e-07
ACRBP	4.61069e-10	-0.452504	1	0.409	9.22138e-07	1.90546e-06
CDH19	7.49399e-10	0.286458	0.355	0.09	1.4988e-06	3.08244e-06
HSPA1A	7.9354e-10	0.905258	0.38	0.163	1.58708e-06	3.24867e-06
HSPB1	8.6749e-10	0.652941	0.388	0.204	1.73498e-06	3.53482e-06
C12orf75	1.12715e-09	-0.519366	1	0.429	2.2543e-06	4.57151e-06
MCM3	1.33126e-09	0.400655	0.628	0.129	2.66252e-06	5.37435e-06
PDCL2	1.73476e-09	-0.560583	1	0.384	3.46953e-06	6.97103e-06
BCAM	2.07105e-09	1.02693	0.38	0.171	4.14209e-06	8.24679e-06
FSCN3	2.07115e-09	-1.07528	1	0.726	4.14231e-06	8.24679e-06
GTSF1	2.27494e-09	-0.988342	1	0.767	4.54988e-06	9.01703e-06
SPERT	4.66273e-09	-0.571188	1	0.398	9.32547e-06	1.83978e-05
SYPL1	4.94514e-09	0.511366	0.752	0.28	9.89028e-06	1.94242e-05
C12orf54	5.31356e-09	-1.24601	1	0.712	1.06271e-05	2.07777e-05
CRIP1	5.33817e-09	-0.458622	1	0.43	1.06763e-05	2.07807e-05
NRIP3	5.70959e-09	-0.620242	1	0.433	1.14192e-05	2.20759e-05
TSSK3	5.7215e-09	-1.1362	1	0.728	1.1443e-05	2.20759e-05
TTC29	5.98699e-09	-0.502305	1	0.451	1.1974e-05	2.29985e-05
C1QBP	7.3456e-09	0.332237	0.397	0.214	1.46912e-05	2.80937e-05
TSACC	8.82121e-09	-1.46639	1	0.835	1.76424e-05	3.35899e-05
COTL1	8.87152e-09	0.32311	0.62	0.099	1.7743e-05	3.36346e-05
KIF2C	1.21644e-08	-1.04949	1	0.7	2.43289e-05	4.59195e-05
BEX1	1.44324e-08	0.55083	0.661	0.266	2.88649e-05	5.42461e-05
UBE2S	1.79304e-08	0.470791	0.711	0.301	3.58607e-05	6.71042e-05
TMEM31	2.75429e-08	-1.29518	1	0.741	5.50858e-05	0.000102638
XRCC6	3.49197e-08	0.615297	0.686	0.267	6.98393e-05	0.000129574
SUSD3	3.98784e-08	1.0086	0.388	0.144	7.97569e-05	0.000147347
TCEAL5	6.27785e-08	0.790537	0.405	0.226	0.000125557	0.000230982
CALB2	7.86939e-08	0.472305	0.38	0.094	0.000157388	0.000288324
SERPINF1	1.0137e-07	0.90919	0.636	0.207	0.00020274	0.000369852
MT-ND3	1.09278e-07	0.323424	0.967	0.731	0.000218557	0.000397045
TCF4	1.23214e-07	-0.365427	0.727	0.226	0.000246428	0.00044582
MT-ND1	2.06729e-07	0.397332	0.959	0.768	0.000413457	0.000744907
POLR2J	2.25261e-07	0.427264	0.405	0.177	0.000450523	0.000807345
THYN1	2.25908e-07	0.442092	0.405	0.182	0.000451817	0.000807345
PLAC9	2.5549e-07	0.286088	0.636	0.172	0.000510979	0.000909334
TXNIP	2.67409e-07	0.530987	0.661	0.224	0.000534817	0.000947888
COL1A2	3.08855e-07	0.732736	0.405	0.249	0.00061771	0.00109037
SCN9A	3.14987e-07	0.25875	0.628	0.162	0.000629975	0.00110754
MORN5	3.36117e-07	-0.448443	1	0.404	0.000672233	0.00117708
PRPS2	3.53638e-07	0.370719	0.645	0.18	0.000707276	0.00123349
BRAP	4.38511e-07	-0.535227	0.992	0.446	0.000877022	0.00152343
USP2	4.95454e-07	-0.979524	1	0.733	0.000990907	0.00171443
H2AFZ	5.23417e-07	0.899754	0.421	0.246	0.00104683	0.00180403
EGR1	5.9298e-07	0.900097	0.38	0.093	0.00118596	0.00203574
SOX9	6.10701e-07	0.476263	0.421	0.246	0.0012214	0.00208836
LCA5L	1.27401e-06	-0.574328	1	0.489	0.00254803	0.00433961
RAC2	1.93742e-06	0.293488	0.372	0.069	0.00387484	0.00657366
HSPA5	2.09518e-06	0.651661	0.653	0.218	0.00419036	0.00708139
FAM71E1	2.11091e-06	-0.34903	1	0.443	0.00422183	0.00710702
IRF2BPL	2.25118e-06	0.430916	0.413	0.157	0.00450236	0.00755011
PODXL2	2.40385e-06	-0.382119	0.926	0.448	0.00480769	0.00803124
ASAP1	2.5859e-06	-0.554346	1	0.423	0.0051718	0.00860651
TSKS	2.87159e-06	-0.638273	1	0.447	0.00574317	0.009521
SECISBP2	3.54638e-06	-0.253177	0.983	0.447	0.00709276	0.0117138
PDCD5	4.26943e-06	0.329259	0.868	0.377	0.00853887	0.0140489
IFI16	4.37235e-06	0.342326	0.62	0.18	0.0087447	0.0143334
KDM5B	4.63673e-06	-0.424253	0.992	0.553	0.00927346	0.0151432
BAG6	4.80359e-06	-0.527438	0.983	0.455	0.00960717	0.0156296
SPINT2	5.02055e-06	0.99667	0.413	0.236	0.0100411	0.0162748
CRNDE	5.05168e-06	-1.17792	1	0.775	0.0101034	0.0163151
PDIA4	5.67388e-06	0.364902	0.413	0.15	0.0113478	0.0182569
REEP1	9.0491e-06	0.443776	0.43	0.23	0.0180982	0.0290103
PFDN2	1.28981e-05	0.269243	0.421	0.16	0.0257961	0.0411982
ALKBH5	1.32538e-05	-0.263674	0.43	0.174	0.0265076	0.04218
SAMD4A	1.56862e-05	-0.992339	1	0.662	0.0313724	0.0497395
UBA2	1.62665e-05	0.810361	0.62	0.166	0.0325331	0.0513928
TM4SF18	1.65241e-05	0.608944	0.595	0.194	0.0330482	0.0520181
GKAP1	1.97821e-05	-0.705887	1	0.557	0.0395641	0.0620502
HSPA8	2.21245e-05	0.286217	0.446	0.252	0.044249	0.0691489
SFRP1	2.57097e-05	0.453655	0.612	0.134	0.0514195	0.0800675
WT1	2.91503e-05	0.303175	0.43	0.18	0.0583006	0.0904592
HES1	4.47991e-05	0.543596	0.603	0.155	0.0895981	0.138528
ALDH1A1	5.05969e-05	0.697774	0.438	0.253	0.101194	0.155903
INCA1	5.63512e-05	-0.790228	1	0.488	0.112702	0.173022
AGBL5	5.89572e-05	-0.333258	1	0.5	0.117914	0.180388
MBNL3	6.09664e-05	0.498831	0.636	0.245	0.121933	0.185884
SPATA24	6.44673e-05	-0.757379	1	0.425	0.128935	0.195873
TIMP1	7.02325e-05	0.53847	0.446	0.256	0.140465	0.212648
TUBA1B	7.1966e-05	1.15408	0.455	0.353	0.143932	0.217143
MYL9	0.00013763	0.461641	0.463	0.301	0.27526	0.413839
FIP1L1	0.000158818	0.318961	0.612	0.211	0.317635	0.475907
RAN	0.000176046	0.690506	0.479	0.35	0.352091	0.525726
WDR45B	0.000192564	-0.307458	0.909	0.414	0.385127	0.57309
CCDC106	0.000203612	0.293863	0.587	0.15	0.407224	0.603911
UROS	0.000264695	0.443322	0.653	0.196	0.52939	0.782421
FAM81B	0.000289675	-1.00999	1	0.676	0.579351	0.853368
KRT18	0.000370092	0.476035	0.587	0.165	0.740185	1
RPL26L1	0.00054944	0.304209	0.636	0.277	1	1
PRH1	0.000580623	-1.07883	1	0.646	1	1
SMARCB1	0.000644597	0.317818	0.479	0.268	1	1
LEMD1	0.000718475	-1.29583	1	0.634	1	1
SNHG7	0.00105681	0.326484	0.446	0.164	1	1
RNF32	0.00124712	-0.762529	0.992	0.497	1	1
METRN	0.00132616	-0.378954	0.992	0.484	1	1
FHL1	0.00140374	-0.423584	1	0.455	1	1
PSMB8	0.00166837	0.304793	0.446	0.125	1	1
FABP5	0.00194947	0.619501	0.471	0.24	1	1
H2AFJ	0.00246586	-0.344802	1	0.71	1	1
CPVL	0.0027583	0.665654	0.455	0.186	1	1
VIM	0.00364185	0.577536	0.628	0.323	1	1
CRISPLD2	0.00432278	0.277966	0.57	0.127	1	1
ZMYND10	0.00438843	-0.672735	1	0.532	1	1
AMZ2	0.00466755	-0.556075	1	0.661	1	1
BCL2L14	0.00482788	-1.03263	1	0.628	1	1
MEAF6	0.00523024	0.278268	0.645	0.244	1	1
C9orf16	0.00525043	-0.283958	0.942	0.74	1	1
USP11	0.00569873	0.450479	0.471	0.194	1	1
C12orf50	0.00599547	-1.10562	1	0.624	1	1
SPINK2	0.0061532	-0.775051	1	0.741	1	1
COX7A2L	0.00662091	0.743636	0.463	0.236	1	1
SSX2IP	0.00707313	-1.11795	1	0.65	1	1
HLA-B	0.00722207	0.288536	0.595	0.195	1	1
CRIP2	0.00734069	-1.16994	1	0.709	1	1
CENPU	0.00776471	-1.01156	1	0.664	1	1
EPB41L3	0.00784418	-0.723413	1	0.538	1	1
PTRHD1	0.00880328	0.399885	0.645	0.243	1	1
METTL5	0.00930802	0.353411	0.455	0.159	1	1
RPS5	0.0108161	0.334614	0.818	0.612	1	1
TMEM191C	0.0111144	-0.871157	1	0.631	1	1
CD9	0.0125343	0.924619	0.455	0.105	1	1
FHL2	0.0173594	0.313252	0.562	0.145	1	1
PFN3	0.0175863	-0.829564	1	0.468	1	1
MFSD2A	0.0199205	0.33093	0.463	0.152	1	1
PSORS1C1	0.0202375	-0.860974	1	0.616	1	1
GPR137	0.0203807	-0.537639	1	0.693	1	1
FAM71F1	0.0224397	-0.61339	1	0.486	1	1
WASF1	0.0237209	-1.11127	1	0.682	1	1
C9orf24	0.0240107	-1.15556	1	0.598	1	1
GSTA1	0.0252362	2.00625	0.57	0.282	1	1
C12orf10	0.0291885	-0.576467	0.983	0.474	1	1
SPA17	0.0321578	-0.746459	1	0.504	1	1
RPN2	0.0344121	0.934814	0.57	0.195	1	1
PPP1R7	0.0347028	-0.645875	1	0.478	1	1
SURF2	0.0362718	-0.34192	0.992	0.48	1	1
CITED1	0.0372359	0.851128	0.488	0.324	1	1
CMTM2	0.0377993	-0.854862	1	0.674	1	1
PGAM2	0.0381189	-0.842908	0.992	0.603	1	1
DLK1	0.0383522	0.534001	0.537	0.104	1	1
CDC34	0.0392486	-0.440091	1	0.659	1	1
IGFBP7	0.039372	0.979346	0.628	0.296	1	1
APOE	0.0402537	0.500983	0.645	0.341	1	1
ROPN1L	0.0408968	-0.690727	1	0.588	1	1
SOX4	0.0427615	0.362683	0.488	0.232	1	1
ADRM1	0.0462019	-0.268641	0.992	0.632	1	1
SPARC	0.0490404	0.778184	0.488	0.284	1	1
TTC39A	0.0502448	-0.758837	1	0.53	1	1
SPATA12	0.0514942	-0.928847	1	0.603	1	1
IFITM3	0.0534974	1.14862	0.579	0.276	1	1
CTSV	0.0557234	0.767896	0.471	0.204	1	1
COX8C	0.0596036	-0.718746	1	0.507	1	1
2024-03-10	0.0638074	-0.761864	1	0.6	1	1
CHPT1	0.0646446	-0.959482	1	0.653	1	1
ADAD1	0.0688565	-0.643015	1	0.523	1	1
FAM166A	0.07625	-0.816858	1	0.582	1	1
DNAJA4	0.0819004	-0.936481	0.975	0.495	1	1
SCD	0.0849024	0.493091	0.496	0.189	1	1
ARPC1B	0.085719	0.291068	0.537	0.116	1	1
DNAAF3	0.0863198	-0.679551	1	0.512	1	1
CYB5R2	0.0995369	-0.809621	0.992	0.627	1	1
PWRN1	0.109825	-0.972798	1	0.642	1	1
TUBB4B	0.116194	0.528377	0.975	0.727	1	1
SPAG17	0.118263	-1.17684	1	0.553	1	1
SPATA33	0.118992	-0.621156	1	0.622	1	1
TEX22	0.119245	-0.728837	1	0.525	1	1
FUZ	0.128501	-0.909034	1	0.58	1	1
CLU	0.146454	0.296124	0.744	0.704	1	1
ARMC12	0.153903	-0.713777	1	0.493	1	1
KTN1	0.155818	0.377797	0.81	0.512	1	1
HSP90AA1	0.160089	0.293417	0.802	0.551	1	1
FATE1	0.160275	1.1111	0.603	0.35	1	1
AKR1B1	0.16569	0.391138	0.545	0.14	1	1
B2M	0.167757	0.779392	0.587	0.286	1	1
DDX20	0.179205	-1.13916	1	0.632	1	1
HLA-C	0.192972	0.724451	0.496	0.203	1	1
SERPINA5	0.199581	0.577287	0.545	0.443	1	1
RPSA	0.201589	0.65218	0.595	0.353	1	1
RDX	0.204621	0.763202	0.504	0.214	1	1
C20orf144	0.219086	-0.830426	1	0.593	1	1
TBX1	0.23361	-0.929807	1	0.578	1	1
DNAJC5B	0.237031	-1.09587	1	0.562	1	1
NENF	0.245247	0.495361	0.471	0.101	1	1
EEF2	0.259529	0.378192	0.612	0.403	1	1
FNDC4	0.26282	-0.988733	1	0.622	1	1
RABIF	0.267449	-0.566796	1	0.522	1	1
STMN1	0.269053	0.453132	0.628	0.576	1	1
CEP112	0.269159	-0.82542	1	0.628	1	1
FOS	0.280572	1.55611	0.521	0.1	1	1
SPACA3	0.289654	-0.624856	1	0.54	1	1
HCST	0.293577	0.322496	0.479	0.096	1	1
TAF9	0.351603	-0.665374	0.975	0.585	1	1
INHA	0.369982	0.886174	0.488	0.175	1	1
DPCD	0.378087	-0.555232	1	0.539	1	1
TMSB4X	0.391007	0.71366	0.595	0.229	1	1
PTOV1	0.401682	0.335718	0.86	0.586	1	1
SYNE2	0.407437	0.558115	0.587	0.273	1	1
IL32	0.463867	0.474239	0.488	0.113	1	1
PPM1J	0.513091	-0.826351	1	0.592	1	1
OTUB2	0.517648	-0.875457	1	0.551	1	1
C15orf61	0.526163	0.659185	0.562	0.237	1	1
BSG	0.535636	0.350034	0.769	0.64	1	1
TPD52L1	0.541272	0.460153	0.521	0.146	1	1
PRPH	0.54281	-0.724454	1	0.57	1	1
CD14	0.548781	0.443049	0.504	0.068	1	1
TRAPPC2L	0.566454	-0.33913	0.785	0.428	1	1
LMCD1	0.582519	0.644667	0.529	0.189	1	1
SIGIRR	0.608191	0.463533	0.504	0.196	1	1
TSPAN7	0.613712	0.416718	0.496	0.143	1	1
DKKL1	0.63232	-0.836578	1	0.582	1	1
C1R	0.659336	0.762286	0.521	0.123	1	1
CBX3	0.660648	0.844842	0.529	0.23	1	1
YPEL1	0.667532	-0.66719	1	0.555	1	1
SRM	0.694169	0.351678	0.554	0.238	1	1
NAA20	0.694525	0.255232	0.529	0.239	1	1
FSTL3	0.719537	0.797037	0.504	0.135	1	1
PRSS23	0.780442	0.660631	0.529	0.212	1	1
RAB3IP	0.789941	-1.00598	1	0.584	1	1
VCAN	0.805693	0.25905	0.529	0.15	1	1
DNAJB6	0.840469	0.922632	0.579	0.301	1	1
NOSTRIN	0.856444	0.336993	0.529	0.18	1	1
MYL6B	0.857313	0.267198	0.893	0.778	1	1
MIA	0.880939	0.276865	0.479	0.045	1	1
OXCT2	0.885691	-0.8086	1	0.552	1	1
PPP1R36	0.890987	-0.910752	1	0.54	1	1
GTF2A2	0.95246	-0.31021	0.967	0.637	1	1
FAM229A	0.971483	-0.585305	1	0.58	1	1
FLNA	0.997312	0.37753	0.554	0.231	1	1
