## Supplementary material for "Puberty Blocker and Aging Impact on Testicular Cell States and Function": Table S3

### Sheet: Sheet1
Myoid 1/2	Sertoli 1/2/4/5/6	Leydig 1/2	Macrophage	Endothelial 1/2
ACAD11	ACAD11	ACAD11	ACAD11	ACAD11
ADARB2	ADARB2	ADARB2	ADARB2	ADARB2
ALOX15B	ALOX15B	ALOX15B	ALOX15B	ALOX15B
ARNTL	ARNTL	ARNTL	ARNTL	ARNTL
ASCC3	ASCC3	ASCC3	ASCC3	ASCC3
BCDIN3D	BCDIN3D	BCDIN3D	BCDIN3D	BCDIN3D
BCL11A	BCL11A	BCL11A	BCL11A	BCL11A
BDNF	BDNF	BDNF	BEGAIN	BDNF
BEGAIN	BEGAIN	BEGAIN	BEND6	BEGAIN
BEND6	BEND6	BEND6	BRD8	BEND6
BRD8	BRD8	BRD8	BRWD1	BRD8
BRWD1	BRWD1	BRWD1	BYSL	BRWD1
BYSL	BSX	BYSL	C22orf34	BYSL
C22orf34	BYSL	C22orf34	CA10	C22orf34
CA10	C22orf34	CA10	CADM1	CA10
CADM1	CA10	CADM1	CADPS2	CADM1
CADPS2	CADM1	CADPS2	CBX7	CADPS2
CBX7	CADPS2	CBX7	CCDC85A	CBX7
CCDC85A	CBX7	CCDC85A	CCNL1	CCDC85A
CCNL1	CCDC85A	CCNL1	CENPW	CCNL1
CENPW	CCNL1	CENPW	COG4	CENPW
COG4	CENPW	COG4	COG6	COG4
COG6	COG4	COG6	CRTC1	COG6
CRTC1	COG6	CRTC1	CSMD1	CRTC1
CSMD1	CRTC1	CSMD1	CTBP2	CSMD1
CTBP2	CSMD1	CTBP2	DET1	CTBP2
DET1	CTBP2	DET1	DLGAP1	DET1
DLGAP1	DET1	DLGAP1	DLK1	DLGAP1
DLK1	DLGAP1	DLK1	DPYD	DLK1
DPYD	DLK1	DPYD	DST	DPYD
DST	DPYD	DST	EEFSEC	DST
EEFSEC	DST	EEFSEC	EIF4G1	EEFSEC
EIF4G1	EEFSEC	EIF4G1	ESR1	EIF4G1
ESR1	EIF4G1	ESR1	ETV5	ESR1
ETV5	ESR1	ETV5	EVI5L	ETV5
EVI5L	ETV5	EVI5L	FAM83B	EVI5L
FAM83B	EVI5L	FAM83B	FRS3	FAM83B
FRS3	FAM83B	FRS3	FTO	FRS3
FTO	FRS3	FTO	FUT8	FTO
FUT8	FTO	FUT8	GAB2	FUT8
GAB2	FUT8	GAB2	GALNT10	GAB2
GALNT10	GAB2	GALNT10	GHR	GALNT10
GHR	GALNT10	GHR	GNPDA2	GHR
GNPDA2	GHR	GNPDA2	GPR45	GNPDA2
GPR45	GNPDA2	GPR45	GPRC5B	GPR45
GPRC5B	GPR45	GPRC5B	GTF2I	GPRC5B
GTF2I	GPRC5B	GTF2I	HCRTR2	GTF2I
HCRTR2	GTF2I	HCRTR2	HLA-A	HCRTR2
HLA-A	HCRTR2	HLA-A	HTR1F	HLA-A
HTR1F	HLA-A	HTR1F	IGF2BP2	HTR1F
IGF2BP2	HTR1F	IGF2BP2	IGSF11	IGF2BP2
IGSF11	IGF2BP2	IGSF11	IL20RB	IGSF11
IL20RB	IGSF11	IL20RB	INHBA	IL20RB
INHBA	IL20RB	IMPG1	JADE2	IMPG1
IRX3	IMPG1	INHBA	KCTD13	INHBA
JADE2	INHBA	IRX3	KDM3B	IRX3
KCNK9	IRX3	JADE2	KDM4A	JADE2
KCTD13	JADE2	KCNK9	KDM4C	KCNK9
KDM3B	KCNK9	KCTD13	KLF12	KCTD13
KDM4A	KCTD13	KDM3B	KLHDC8B	KDM3B
KDM4C	KDM3B	KDM4A	LEKR1	KDM4A
KLF12	KDM4A	KDM4C	LEPR	KDM4C
KLHDC8B	KDM4C	KLF12	LGR4	KLF12
LEKR1	KLF12	KLHDC8B	LIN28B	KLHDC8B
LEPR	KLHDC8B	LEKR1	LRP1B	LEKR1
LGR4	LEKR1	LEPR	MAGEL2	LEPR
LIN28B	LEPR	LGR4	MAP2K5	LGR4
LRP1B	LGR4	LIN28B	MCHR2	LIN28B
MAGEL2	LIN28B	LRP1B	MKL2	LRP1B
MAP2K5	LRP1B	MAGEL2	MKRN3	MAGEL2
MCHR2	MAGEL2	MAP2K5	NCOA7	MAP2K5
MKL2	MAP2K5	MCHR2	NEGR1	MKL2
MKRN3	MCHR2	MKL2	NFAT5	MKRN3
NCOA7	MKL2	MKRN3	NPHP3	NCOA7
NEGR1	MKRN3	NCOA7	NPTXR	NEGR1
NFAT5	NCOA7	NEGR1	NR4A2	NFAT5
NPHP3	NEGR1	NFAT5	NR5A2	NPHP3
NPTXR	NFAT5	NPHP3	NTRK2	NPTXR
NR4A2	NPHP3	NPTXR	NUCKS1	NR4A2
NR5A2	NPTXR	NR4A2	OLFM2	NR5A2
NTRK2	NR4A2	NR5A2	OLFM3	NTRK2
NUCKS1	NR5A2	NTRK2	PARP10	NUCKS1
OLFM2	NTRK2	NUCKS1	PCDH7	OLFM2
PARP10	NUCKS1	OLFM2	PCSK2	OLFM3
PCDH7	OLFM2	PARP10	PEX2	PARP10
PCSK1	OLFM3	PCDH7	PGR	PCDH7
PCSK2	OR2K2	PCSK1	PHF21A	PCSK1
PEX2	PARP10	PCSK2	PLCL1	PCSK2
PGR	PCDH7	PEX2	PTPRD	PEX2
PHF21A	PCSK1	PGR	PTPRF	PGR
PLCL1	PCSK2	PHF21A	PTPRK	PHF21A
PTPRD	PEX2	PLCL1	RAB29	PLCL1
PTPRF	PGR	PRDM13	RBM6	POU1F1
PTPRK	PHF21A	PTPRD	RDH8	PRDM13
RAB29	PLCL1	PTPRF	RETN	PTPRD
RBM6	PRDM13	PTPRK	RMI1	PTPRF
RDH8	PTH	RAB29	RORA	PTPRK
RETN	PTPRD	RBM6	SATB2	RAB29
RMI1	PTPRF	RDH8	SCRIB	RBM6
RORA	PTPRK	RETN	SEC16B	RDH8
RXRG	RAB29	RMI1	SEC23IP	RETN
SATB2	RBM6	RORA	SIM1	RMI1
SCRIB	RDH8	RXRG	SIRT3	RORA
SEC16B	RETN	SATB2	SIX6	RXRG
SEC23IP	RMI1	SCRIB	SKOR2	SATB2
SIM1	RORA	SEC16B	SLIT3	SCRIB
SIRT3	RXRG	SEC23IP	SMARCAD1	SEC16B
SKOR2	SATB2	SIM1	STARD4	SEC23IP
SLIT3	SCRIB	SIRT3	STXBP4	SIM1
SMARCAD1	SEC16B	SIX6	TBX6	SIRT3
STARD4	SEC23IP	SKOR2	TCF7	SIX6
STXBP4	SIM1	SLIT3	TENM2	SKOR2
TACR3	SIRT3	SMARCAD1	TEX29	SLIT3
TBX6	SIX6	STARD4	THRB	SMARCAD1
TCF7	SKOR2	STXBP4	TMEM108	STARD4
TENM2	SLIT3	TBX6	TMEM18	STXBP4
TEX29	SMARCAD1	TCF7	TMEM245	TACR3
THRB	STARD4	TENM2	TMEM38B	TBX6
THRSP	STXBP4	TEX29	TNNI3K	TCF7
TMEM108	TACR3	THRB	TRA2B	TENM2
TMEM18	TBX6	THRSP	TRIM66	TEX29
TMEM245	TCF7	TMEM108	TRMT11	THRB
TMEM38B	TENM2	TMEM18	TRPC6	THRSP
TNNI3K	TEX29	TMEM245	TYW3	TMEM108
TRA2B	THRB	TMEM38B	UBA7	TMEM18
TRIM66	THRSP	TNNI3K	VDR	TMEM245
TRMT11	TMEM108	TRA2B	VGLL3	TMEM38B
TRPC6	TMEM18	TRIM66	WDR25	TNNI3K
TYW3	TMEM245	TRMT11	WDR6	TRA2B
UBA7	TMEM38B	TRPC6	WSCD1	TRIM66
VDR	TNNI3K	TYW3	WWP2	TRMT11
VGLL3	TRA2B	UBA7	ZNF131	TRPC6
WDR25	TRIM66	VDR	ZNF483	TYW3
WDR6	TRMT11	VGLL3	ZNF654	UBA7
WSCD1	TRPC6	WDR25	CHD7	VDR
WWP2	TYW3	WDR6	FGF8	VGLL3
ZNF131	UBA7	WSCD1	FGFR1	WDR25
ZNF483	VDR	WWP2	GNRH1	WDR6
ZNF654	VGLL3	ZNF131	GNRHR	WSCD1
CHD7	WDR25	ZNF483	HESX1	WWP2
FGF8	WDR6	ZNF654	HS6ST1	ZNF131
FGFR1	WSCD1	CHD7	KISS1	ZNF483
GNRH1	WWP2	FGF8	KISS1R	ZNF654
HESX1	ZNF131	FGFR1	LEP	CHD7
HS6ST1	ZNF483	GNRH1	LEPR	FGFR1
KISS1	ZNF654	GNRHR	MKRN3	GNRH1
KISS1R	CHD7	HESX1	NDN	GNRHR
LEPR	FGF8	HS6ST1	NR0B1	HESX1
MKRN3	FGFR1	KISS1	NSMF	HS6ST1
NDN	GNRH1	KISS1R	PROK2	KISS1
NR0B1	GNRHR	LEP	SEMA3A	KISS1R
NSMF	HESX1	LEPR	SOX10	LEP
PCSK1	HS6ST1	MKRN3	TAC3	LEPR
PROK2	KISS1	NDN	WDR11	MKRN3
SEMA3A	KISS1R	NR0B1	AMH	NDN
SOX10	LEP	NSMF		NR0B1
SOX2	LEPR	PCSK1		NSMF
TAC3	MKRN3	PROK2		PCSK1
TACR3	NDN	SEMA3A		PROK2
WDR11	NR0B1	SOX10		SEMA3A
AMH	NSMF	SOX2		SOX10
	PCSK1	TAC3		SOX2
	PROK2	WDR11		TAC3
	SEMA3A	AMH		TACR3
	SOX10			WDR11
	SOX2			AMH
	TAC3
	TACR3
	WDR11
	AMH
